# Integration of differential gene expression with weighted gene correlation network analysis identifies genes whose expression is remodeled throughout physiological aging in mouse tissues

**DOI:** 10.1101/2021.02.18.431793

**Authors:** Margarida Ferreira, Stephany Francisco, Ana R. Soares, Ana Nobre, Miguel Pinheiro, Andreia Reis, Sonya Neto, Ana João Rodrigues, Nuno Sousa, Gabriela Moura, Manuel A. S. Santos

**Affiliations:** Institute of Biomedicine – iBiMED, Department of Medical Sciences, University of Aveiro, 3810-193 Aveiro, Portugal; Life and Health Sciences Research Institute (ICVS), School of Medicine, University of Minho, 4710-057 Braga, Portugal; ICVS/3B’s–PT Government Associate Laboratory, Braga/Guimarães, Portugal

**Keywords:** Aging, transcriptome, *Mus musculus*, DESeq2, WGCNA

## Abstract

Gene expression alterations occur in all mouse tissues during aging, but recent works highlight minor rather than major dysregulation amplitude for most genes, questioning whether differentially expressed genes on their own provide deep insight into aging biology. To clarify this issue, we have combined differential gene expression with weighted gene correlation network analysis (WGCNA) to identify expression signatures accounting for the pairwise relations between gene expression profiles and the cumulative effect of genes with small fold-changes during aging in the brain, heart, liver, skeletal muscle, and pancreas of C57BL/6 mice. Functional enrichment analysis of the overlap of genes identified in both approaches showed that immunity-related responses, mitochondrial energy metabolism, tissue regeneration and detoxification are prominently altered in the brain, heart, muscle, and liver, respectively, reflecting an age-related global loss of tissue function. While data showed little overlap among the age-dysregulated genes between tissues, aging triggered common biological processes in distinct tissues, particularly proteostasis-related pathways, which we highlight as important features of murine tissue physiological aging.
