## Supplemental File 5 for "Integration of differential gene expression with weighted gene correlation network analysis identifies genes whose expression is remodeled throughout physiological aging in mouse tissues"

### Sheet: All Tissues 
In tissues with more than one module, the GO term list results from the combination of each module's GO terms.
Muscle	Brain	Heart	Liver	Muscle:Brain	Heart:Liver	Muscle:Brain:Liver	Muscle:Liver	Brain:Liver	Brain:Heart:Liver	Muscle:Heart
GO:0030199	GO:0002483	GO:0006099	GO:0046485	GO:0019882	GO:0051186	GO:0002449	GO:0050878	GO:0072330	GO:0006631	GO:0051881
GO:0042060	GO:0019885	GO:0045333	GO:0090557	GO:0048002	GO:0006732	GO:0002460	GO:0007264	GO:0046394
GO:0060348	GO:0019883	GO:0006091	GO:0030224	GO:0002819	GO:0006163	GO:0016064	GO:1901652	GO:0016053
GO:0003416	GO:0002474	GO:0015980	GO:0071353	GO:0002478	GO:0072521	GO:0019724	GO:0006957	GO:0006633
GO:0098868	GO:0002699	GO:0009060	GO:1903131	GO:0002822	GO:0033865	GO:0006956	GO:0030449	GO:0060445
GO:0031589	GO:0001906	GO:0019395	GO:0070670	GO:0002697	GO:0033875	GO:0006959	GO:0045861	GO:0051260
GO:0032963	GO:0002705	GO:0034440	GO:0030851	GO:0019884	GO:0034032	GO:0002253	GO:0051702
GO:0031214	GO:0002456	GO:0006635	GO:0061028	GO:0002824	GO:0009150	GO:0006958
GO:0110148	GO:0002428	GO:0016054	GO:0001885	GO:0002821	GO:0009259	GO:0002455
GO:0060350	GO:0001913	GO:0046395	GO:0045446	GO:0150146	GO:0019693	GO:0052547
GO:0001503	GO:0001909	GO:0051188	GO:0003158	GO:0002683	GO:0009117	GO:0050766
GO:0060351	GO:0002708	GO:0043648	GO:0030879	GO:0032103	GO:0006753	GO:0070206
GO:0018149	GO:0002475	GO:0044282	GO:0030041	GO:0002577	GO:0006637
GO:0035265	GO:0001912	GO:0009062	GO:0008154	GO:0002698	GO:0035383
GO:0007596	GO:0002703	GO:0009108	GO:0002573	GO:0001819	GO:0055086
GO:0007599	GO:0031343	GO:0006164	GO:0002064	GO:0050777	GO:0006084
GO:0050817	GO:0001916	GO:0030258	GO:0051258	GO:0002437	GO:0006790
GO:0003417	GO:0001910	GO:0072522	GO:0007015	GO:0042063	GO:0018904
GO:0030282	GO:0002706	GO:0072329	GO:0030099	GO:0050727	GO:0006662
GO:0060349	GO:0001914	GO:0090407	GO:0048732	GO:0045766
GO:0070208	GO:0031341	GO:0035384	GO:0006264	GO:0002885
GO:0010810	GO:0002711	GO:0071616	GO:0006924	GO:1904018
GO:0032102	GO:0002476	GO:0009152	GO:0071340	GO:0002866
GO:0050710	GO:0002484	GO:0009165	GO:0060330	GO:0016322
GO:0060346	GO:0002709	GO:1901293	GO:0060334	GO:0010721
GO:0048705	GO:0031349	GO:0009260	GO:0032011	GO:0002883
GO:0048771	GO:0010977	GO:0006107	GO:0032012	GO:0002524
GO:0001101	GO:0070661	GO:0046390	GO:0060333	GO:0002863
GO:0071229	GO:0031345	GO:0006086	GO:0019835	GO:0002864
GO:1904645	GO:0002486	GO:0033866	GO:0046822	GO:0002526
GO:0050707	GO:0045665	GO:0034030	GO:0033157	GO:0001818
GO:0061430	GO:0035458	GO:0034033	GO:0034504	GO:0002438
GO:0002063	GO:0002888	GO:0046034	GO:0060693	GO:0002825
GO:0050709	GO:0050729	GO:0006103	GO:0006913	GO:0097242
GO:0003414	GO:0042269	GO:0006085	GO:0051169	GO:0045765
GO:0003429	GO:0002715	GO:0044242	GO:0071285	GO:0002861
GO:0090171	GO:0014009	GO:0120162	GO:0010226	GO:1901342
GO:0003422	GO:0035456	GO:0007005	GO:0043434	GO:0002673
GO:0030195	GO:0042110	GO:0042180	GO:0060576	GO:1903706
GO:0070371	GO:0032943	GO:0044272	GO:0052548	GO:0042551
GO:0002792	GO:0002468	GO:0022904	GO:0032386	GO:0008347
GO:1900047	GO:0002579	GO:0106106	GO:0002922	GO:0007160
GO:0050819	GO:0042267	GO:0120161	GO:0046697	GO:0002712
GO:0034446	GO:0002228	GO:0016042	GO:0046823	GO:0002889
GO:0050663	GO:0035457	GO:0022900	GO:0060575	GO:0031638
GO:0030850	GO:0051024	GO:1990845	GO:0099170	GO:0150076
GO:0071230	GO:0002886	GO:0006119	GO:0051457	GO:0031348
GO:1903034	GO:0050768	GO:0001659	GO:0001829	GO:0006898
GO:0001780	GO:0050900	GO:0006090	GO:0060065	GO:0050808
GO:0003418	GO:0045088	GO:0042773	GO:0010955	GO:0001894
GO:0003433	GO:0032736	GO:0006734	GO:1903318	GO:0048871
GO:0043200	GO:0022411	GO:0009142	GO:0001893	GO:0009611
GO:0010812	GO:0051961	GO:1901661	GO:0033561	GO:0030198
GO:0032373	GO:0002685	GO:0009063	GO:0001867	GO:0043062
GO:0032376	GO:0042098	GO:0006006	GO:0046415	GO:0007162
GO:0050708	GO:0002274	GO:0009141	GO:1904478	GO:1902105
GO:0010811	GO:0032656	GO:0033539	GO:0051873	GO:1902106
GO:0051224	GO:0045953	GO:0009068	GO:0016137	GO:0050764
GO:0035987	GO:0042116	GO:0009437	GO:0051883	GO:0051216
GO:0060343	GO:0051607	GO:0043649	GO:0060457	GO:0061448
GO:0060536	GO:0002716	GO:0006066	GO:0042403	GO:0048146
GO:0043588	GO:0045649	GO:0019318	GO:1990748	GO:0045785
GO:0051346	GO:0051023	GO:0042775	GO:0050892	GO:0048145
GO:0061045	GO:0002444	GO:0006577	GO:0031640	GO:0048144
GO:1904950	GO:0042742	GO:0043650	GO:0070207	GO:0002062
GO:0003413	GO:0002702	GO:0009083	GO:0044058
GO:0001667	GO:0002367	GO:0045454	GO:0098754
GO:0070372	GO:0032616	GO:1901615	GO:0042446
GO:0050654	GO:0007568	GO:0009081
GO:0007265	GO:0001911	GO:0042407
GO:0061041	GO:0032753	GO:0072350
GO:0030193	GO:0035455	GO:0009145
GO:1900046	GO:0055094	GO:0009064
GO:1904646	GO:0045089	GO:0006744
GO:0010632	GO:0009615	GO:1901663
GO:0046578	GO:0002366	GO:0005996
GO:0001706	GO:0031342	GO:0006520
GO:0050818	GO:0048305	GO:0006743
GO:0008360	GO:0071402	GO:0006071
GO:1903531	GO:0002263	GO:0071466
GO:0051250	GO:0071621	GO:0009163
GO:0002920	GO:0002831	GO:0016226
GO:0030574	GO:1903037	GO:0031163
GO:0010594	GO:0032673	GO:0042178
GO:0010466	GO:0050830	GO:0042451
GO:1903035	GO:0042832	GO:0042455
GO:1905954	GO:0046651	GO:0046129
GO:0051291	GO:0060441	GO:0051481
GO:0051056	GO:0007159	GO:1901606
GO:0048588	GO:0097530	GO:0009067
GO:0070167	GO:0002675	GO:0019400
GO:0110149	GO:0002717	GO:0044262
GO:0051048	GO:0032633	GO:0015985
GO:0071695	GO:0045954	GO:0015986
GO:1901214	GO:0002700	GO:0009065
GO:0032371	GO:0001562	GO:1901659
GO:0032374	GO:0014002	GO:0006839
GO:0043277	GO:0002833	GO:1901605
GO:0033029	GO:0002369	GO:0009144
GO:0002695	GO:0002686	GO:1902600
GO:0038063	GO:0030225	GO:0001676
GO:0043589	GO:0002440	GO:0071456
GO:0051901	GO:0048246	GO:0006536
GO:0014812	GO:0001774	GO:0007007
GO:0010631	GO:0001961	GO:0090181
GO:0090132	GO:0002269	GO:0007006
GO:0090130	GO:0002707	GO:1901657
GO:0001781	GO:0002639	GO:0062012
GO:0002921	GO:0002714	GO:1901020
GO:0072376	GO:0002891	GO:0001666
GO:0070997	GO:0042088	GO:0016999
GO:0010755	GO:0002237	GO:0019216
GO:0032060	GO:0006826
GO:0038065	GO:0071675
GO:1904181	GO:0060760
GO:0001649	GO:0048754
GO:0043542	GO:0002720
GO:0010517	GO:0061900
GO:0061383	GO:0022407
GO:1900024	GO:0002704
GO:0045807	GO:1905517
GO:0032964	GO:0048260
GO:0050866	GO:0045824
GO:0071560	GO:0097529
GO:0045773	GO:0030595
GO:0019886	GO:0048839
GO:0031340	GO:0045637
GO:0071559	GO:0030100
GO:0032717	GO:0060425
GO:0043129	GO:0032623
GO:0090197	GO:0061138
GO:0040013	GO:0016485
GO:0051271	GO:0032944
GO:0048639	GO:0019915
GO:0021700	GO:0002637
GO:0010875	GO:0070663
GO:0036035	GO:0001763
GO:0090196	GO:0043393
GO:0030324	GO:1903532
GO:0030323	GO:0043583
GO:0014911	GO:0002718
GO:0032720	GO:0071674
GO:0046579	GO:0002275
GO:1903556	GO:0048708
GO:0048875	GO:0032642
GO:0071636	GO:0014015
GO:0090195	GO:0055072
GO:0048675	GO:0002832
GO:0006909	GO:0032602
GO:0032956	GO:0051604
GO:0045669	GO:0000041
GO:0001935	GO:0030593
GO:0010634	GO:0060326
GO:1905952	GO:0030101
GO:0002495	GO:0050863
GO:0044794	GO:0001516
GO:0007492	GO:0046457
GO:0032370	GO:0006636
GO:0031099	GO:0006692
GO:0051057	GO:0006693
GO:0002504	GO:0046456
GO:0042730	GO:1901570
GO:0043931	GO:0033559
GO:0048143	GO:0006690
GO:0014068	GO:1901568
GO:1901215	GO:0010800
GO:0050728	GO:0007435
GO:0034614	GO:0031076
GO:0060191	GO:0007431
GO:0051900	GO:0010799
GO:2000482	GO:0022409
GO:0060541	GO:0035272
GO:0051896	GO:0060688
GO:0030204	GO:2000242
GO:0070977	GO:0014032
GO:0048015	GO:0014031
GO:0015918	GO:0048864
GO:0030301	GO:0014033
GO:1903707	GO:0001959
GO:0002827	GO:0007043
GO:0010874	GO:1905330
GO:0048017	GO:0060759
GO:0006029	GO:0048565
GO:0030500	GO:0031346
GO:0034505	GO:0018107
GO:0051882
GO:0032680
GO:0007179
GO:0051017
GO:1903555
GO:0006925
GO:0031639
GO:0043567
GO:0072606
GO:0030203
GO:0051817
GO:0032640
GO:0061572
GO:0071706
GO:0014910
GO:0006929
GO:0048799
GO:0070168
GO:0110150
GO:1903010
GO:0032970
GO:0007044
GO:0010827
GO:0150115
GO:2000146
GO:0048638
GO:0045992
GO:0061050
GO:0010951
GO:1901653
GO:0014909
GO:0044788
GO:0070555
GO:0042481
GO:0010770
GO:0001704
GO:0043491
GO:0014066
GO:0001958
GO:0002828
GO:0032232
GO:0036075
GO:0043901
GO:0061036
GO:0010595
GO:0035025
GO:1990138
GO:0045778
GO:0060740
GO:0006022
GO:0007266
GO:0030307
GO:0045927
GO:0050772
GO:0051897
GO:0032231
GO:0031338
GO:0033032
GO:0060512
GO:0071634
GO:0000302
GO:0014897
GO:0035909
GO:1904707

### Sheet: Muscle_Brain
Gene Ontology ID	Description	Genes	Summary network description	mclCluster	Muscle module	Brain module	Muscle regulation	Brain regulation
GO:0010721	negative regulation of cell development	Col3a1,Fbln1,Fbn1,Igf1,Lpar1,Lrp1,Pi16,B2m,Ctsz,Gfap,H2-D1,H2-K1	negative regulation cell development	0	brown	midnightblue	down	up
GO:0031638	zymogen activation	Anxa2,Clec3b,Ctsh,Ctsz	zymogen activation	0	brown	midnightblue	down	up
GO:0001819	positive regulation of cytokine production	Anxa1,C3,Cd34,Csf1r,Fcgr3,Lrp1,Lum,B2m,H2-T23,Il33,Irf7,Slc11a1	response stimulus inflammatory regulation	1	brown	midnightblue	down	up
GO:0002437	inflammatory response to antigenic stimulus	C3,Fcgr2b,Fcgr3,Cd68,H2-T23	response stimulus inflammatory regulation	1	brown	midnightblue	down	up
GO:0002438	acute inflammatory response to antigenic stimulus	C3,Fcgr2b,Fcgr3,H2-T23	response stimulus inflammatory regulation	1	brown	midnightblue	down	up
GO:0002478	antigen processing and presentation of exogenous peptide antigen	Fcgr2b,Fcgr3,H2-Ab1,B2m,H2-K1,H2-T23,Tap2,Tapbp	response stimulus inflammatory regulation	1	brown	midnightblue	down	up
GO:0002524	hypersensitivity	C3,Fcgr2b,Fcgr3,H2-T23	response stimulus inflammatory regulation	1	brown	midnightblue	down	up
GO:0002526	acute inflammatory response	C3,Fcgr2b,Fcgr3,Fn1,H2-T23,Serpina3n	response stimulus inflammatory regulation	1	brown	midnightblue	down	up
GO:0002577	regulation of antigen processing and presentation	Fgl2,H2-Ab1,Cd68,Slc11a1,Tap2	response stimulus inflammatory regulation	1	brown	midnightblue	down	up
GO:0002673	regulation of acute inflammatory response	C3,Fcgr2b,Fcgr3,H2-T23	response stimulus inflammatory regulation	1	brown	midnightblue	down	up
GO:0002697	regulation of immune effector process	Anxa1,C3,Fcgr2b,Fcgr3,Fgl2,Serping1,B2m,H2-D1,H2-K1,H2-T23,Il33,Itgb2,Lag3,Lgals3,Tap2	response stimulus inflammatory regulation	1	brown	midnightblue	down	up
GO:0002712	regulation of B cell mediated immunity	C3,Fcgr2b,Fcgr3,H2-T23	response stimulus inflammatory regulation	1	brown	midnightblue	down	up
GO:0002819	regulation of adaptive immune response	Anxa1,C3,Fcgr2b,Fcgr3,H2-Ab1,B2m,H2-D1,H2-K1,H2-T23,Il33,Irf7,Slc11a1,Tap2	response stimulus inflammatory regulation	1	brown	midnightblue	down	up
GO:0002821	positive regulation of adaptive immune response	Anxa1,C3,Fcgr3,H2-Ab1,B2m,H2-D1,H2-K1,H2-T23,Slc11a1,Tap2	response stimulus inflammatory regulation	1	brown	midnightblue	down	up
GO:0002822	regulation of adaptive immune response based on somatic recombination of immune receptors built from immunoglobulin superfamily domains	Anxa1,C3,Fcgr2b,Fcgr3,H2-Ab1,B2m,H2-D1,H2-K1,H2-T23,Il33,Slc11a1,Tap2	response stimulus inflammatory regulation	1	brown	midnightblue	down	up
GO:0002824	positive regulation of adaptive immune response based on somatic recombination of immune receptors built from immunoglobulin superfamily domains	Anxa1,C3,Fcgr3,H2-Ab1,B2m,H2-D1,H2-K1,H2-T23,Slc11a1,Tap2	response stimulus inflammatory regulation	1	brown	midnightblue	down	up
GO:0002861	regulation of inflammatory response to antigenic stimulus	C3,Fcgr2b,Fcgr3,H2-T23	response stimulus inflammatory regulation	1	brown	midnightblue	down	up
GO:0002863	positive regulation of inflammatory response to antigenic stimulus	C3,Fcgr3,H2-T23	response stimulus inflammatory regulation	1	brown	midnightblue	down	up
GO:0002864	regulation of acute inflammatory response to antigenic stimulus	C3,Fcgr2b,Fcgr3,H2-T23	response stimulus inflammatory regulation	1	brown	midnightblue	down	up
GO:0002866	positive regulation of acute inflammatory response to antigenic stimulus	C3,Fcgr3,H2-T23	response stimulus inflammatory regulation	1	brown	midnightblue	down	up
GO:0002883	regulation of hypersensitivity	C3,Fcgr2b,Fcgr3,H2-T23	response stimulus inflammatory regulation	1	brown	midnightblue	down	up
GO:0002885	positive regulation of hypersensitivity	C3,Fcgr3,H2-T23	response stimulus inflammatory regulation	1	brown	midnightblue	down	up
GO:0002889	regulation of immunoglobulin mediated immune response	C3,Fcgr2b,Fcgr3,H2-T23	response stimulus inflammatory regulation	1	brown	midnightblue	down	up
GO:0019882	antigen processing and presentation	Fcgr2b,Fcgr3,Fgl2,H2-Ab1,B2m,Cd68,Ctss,H2-D1,H2-K1,H2-T23,Psmb8,Slc11a1,Tap2,Tapbp	response stimulus inflammatory regulation	1	brown	midnightblue	down	up
GO:0019884	antigen processing and presentation of exogenous antigen	Fcgr2b,Fcgr3,H2-Ab1,B2m,H2-K1,H2-T23,Tap2,Tapbp	response stimulus inflammatory regulation	1	brown	midnightblue	down	up
GO:0032103	positive regulation of response to external stimulus	C3,Fcgr3,Fn1,Lpar1,Lrp1,Mmp2,Csf1,Ctss,H2-T23,Il33,Irf7,Lag3	response stimulus inflammatory regulation	1	brown	midnightblue	down	up
GO:0048002	antigen processing and presentation of peptide antigen	Fcgr2b,Fcgr3,H2-Ab1,B2m,Ctss,H2-D1,H2-K1,H2-T23,Slc11a1,Tap2,Tapbp	response stimulus inflammatory regulation	1	brown	midnightblue	down	up
GO:0050727	regulation of inflammatory response	Anxa1,C3,Fcgr2b,Fcgr3,Igf1,Metrnl,Serpinf1,Apod,Ctss,H2-T23,Il33	response stimulus inflammatory regulation	1	brown	midnightblue	down	up
GO:0050764	regulation of phagocytosis	C3,Fcgr2b,Fcgr3,Lrp1,Slc11a1	response stimulus inflammatory regulation	1	brown	midnightblue	down	up
GO:0030198	extracellular matrix organization	Adamts2,Anxa2,Col1a1,Col1a2,Col3a1,Col5a1,Col5a2,Ddr2,Dpt,Fbln1,Fn1,Lum,Mmp2,Olfml2b,Tgfbi,Tnxb,Ctss,Gfap,Lgals3	fibroblast proliferation extracellular structure	2	brown	midnightblue	down	up
GO:0043062	extracellular structure organization	Adamts2,Anxa2,Col1a1,Col1a2,Col3a1,Col5a1,Col5a2,Ddr2,Dpt,Fbln1,Fn1,Lum,Mmp2,Olfml2b,Tgfbi,Tnxb,Ctss,Gfap,Lgals3	fibroblast proliferation extracellular structure	2	brown	midnightblue	down	up
GO:0045785	positive regulation of cell adhesion	Anxa1,Dbn1,Emilin2,Fbln1,Fn1,H2-Ab1,Igf1,Myoc,Bmp7,Cd74,Cdh1	fibroblast proliferation extracellular structure	2	brown	royalblue	down	up
GO:0048144	fibroblast proliferation	Anxa2,Ddr2,Fbln1,Fn1,Igf1,Cd74,Sphk1	fibroblast proliferation extracellular structure	2	brown	royalblue	down	up
GO:0048145	regulation of fibroblast proliferation	Anxa2,Ddr2,Fbln1,Fn1,Igf1,Cd74,Sphk1	fibroblast proliferation extracellular structure	2	brown	royalblue	down	up
GO:0048146	positive regulation of fibroblast proliferation	Anxa2,Ddr2,Fbln1,Fn1,Igf1,Cd74,Sphk1	fibroblast proliferation extracellular structure	2	brown	royalblue	down	up
GO:0002683	negative regulation of immune system process	Anxa1,Axl,C1qc,Col3a1,Fbn1,Fcgr2b,Fgl2,H2-Ab1,Igf1,Serping1,Apod,Cd68,H2-T23,Il33,Lag3,Lgals3,Tap2	t-helper immune process negative	3	brown	midnightblue	down	up
GO:0002698	negative regulation of immune effector process	Anxa1,Fcgr2b,Fgl2,Serping1,H2-T23,Il33,Lgals3,Tap2	t-helper immune process negative	3	brown	midnightblue	down	up
GO:0002825	regulation of T-helper 1 type immune response	Anxa1,H2-Ab1,Il33,Slc11a1	t-helper immune process negative	3	brown	midnightblue	down	up
GO:0007162	negative regulation of cell adhesion	Anxa1,Col1a1,Fbln1,Fgl2,H2-Ab1,Lrp1,Mmp2,Myoc,Apod,Lag3,Lgals3	t-helper immune process negative	3	brown	midnightblue	down	up
GO:0031348	negative regulation of defense response	Fcgr2b,Fgl2,Igf1,Metrnl,Serpinf1,Serping1,Apod,H2-T23,Tap2	t-helper immune process negative	3	brown	midnightblue	down	up
GO:0050777	negative regulation of immune response	Anxa1,Col3a1,Fcgr2b,Fgl2,Serping1,H2-T23,Il33,Lgals3,Tap2	t-helper immune process negative	3	brown	midnightblue	down	up
GO:0007160	cell-matrix adhesion	Col3a1,Ddr2,Fn1,Itgbl1,Lrp1,Myoc,Tnxb,Apod,Csf1,Itgb2	glial cell migration cell-matrix	4	brown	midnightblue	down	up
GO:0008347	glial cell migration	Fn1,Lrp1,Ndn,Csf1,Hexb	glial cell migration cell-matrix	4	brown	midnightblue	down	up
GO:0042063	gliogenesis	Anxa1,C1qa,Csf1r,Fn1,Igf1,Lrp1,Myoc,Ndn,Csf1,Gfap,Hexb,Il33	glial cell migration cell-matrix	4	brown	midnightblue	down	up
GO:0150076	neuroinflammatory response	C1qa,Igf1,Lrp1,Il33	glial cell migration cell-matrix	4	brown	midnightblue	down	up
GO:0042551	neuron maturation	C1qa,C3,Myoc	neuron remodeling junction disassembly	5	brown	midnightblue	down	up
GO:0050808	synapse organization	C1qa,C1qb,C1qc,C3,Dbn1,Fcgr2b,Sparc	neuron remodeling junction disassembly	5	brown	midnightblue	down	up
GO:0150146	cell junction disassembly	C1qa,C1qb,C1qc,C3	neuron remodeling junction disassembly	5	brown	midnightblue	down	up
GO:0016322	neuron remodeling	C1qa,C3	neuron remodeling junction disassembly	5	brown	midnightblue	down	up
GO:0045765	regulation of angiogenesis	Anxa1,C3,Cd34,Ctsh,Dcn,Ecm1,Serpinf1,Sparc,Itgb2,Lgals3	positive vasculature development angiogenesis	6	brown	midnightblue	down	up
GO:0045766	positive regulation of angiogenesis	Anxa1,C3,Cd34,Ctsh,Ecm1,Itgb2,Lgals3	positive vasculature development angiogenesis	6	brown	midnightblue	down	up
GO:1901342	regulation of vasculature development	Anxa1,C3,Cd34,Ctsh,Dcn,Ecm1,Serpinf1,Sparc,Itgb2,Lgals3	positive vasculature development angiogenesis	6	brown	midnightblue	down	up
GO:1904018	positive regulation of vasculature development	Anxa1,C3,Cd34,Ctsh,Ecm1,Itgb2,Lgals3	positive vasculature development angiogenesis	6	brown	midnightblue	down	up
GO:1902105	regulation of leukocyte differentiation	Anxa1,Axl,C1qc,Csf1r,Fbn1,Fgl2,Csf1,Lag3	leukocyte differentiation negative hemopoiesis	7	brown	midnightblue	down	up
GO:1902106	negative regulation of leukocyte differentiation	Anxa1,C1qc,Fbn1,Fgl2,Lag3	leukocyte differentiation negative hemopoiesis	7	brown	midnightblue	down	up
GO:1903706	regulation of hemopoiesis	Anxa1,Axl,C1qc,Csf1r,Fbn1,Fgl2,B2m,Csf1,Lag3	leukocyte differentiation negative hemopoiesis	7	brown	midnightblue	down	up
GO:0002062	chondrocyte differentiation	Anxa2,Col6a1,Col6a2,Col6a3,Ecm1,Efemp1	connective tissue chondrocyte cartilage	8	brown	royalblue	down	up
GO:0051216	cartilage development	Anxa2,Bgn,Bmp1,Col1a1,Col6a1,Col6a2,Col6a3,Ecm1,Thbs3,Bmp7,Efemp1	connective tissue chondrocyte cartilage	8	brown	royalblue	down	up
GO:0061448	connective tissue development	Anxa2,Bgn,Bmp1,Col1a1,Col5a1,Col6a1,Col6a2,Col6a3,Ecm1,Igf1,Thbs3,Bmp7,Efemp1	connective tissue chondrocyte cartilage	8	brown	royalblue	down	up
GO:0001818	negative regulation of cytokine production	Anxa1,Axl,Cd34,Fbln1,Fcgr2b,Fn1,Igf1,Ssc5d,Apod,Il33,Lag3,Slc11a1	negative regulation cytokine production	9	brown	midnightblue	down	up
GO:0009611	response to wounding	Anxa1,Anxa2,Anxa5,Axl,C3,Cd34,Clec10a,Col1a1,Col3a1,Col5a1,F13a1,Fbln1,Fn1,Igf1,Lrp1,Mmp2,Serping1,Gfap,Neat1,Slc11a1	negative regulation cytokine production	9	brown	midnightblue	down	up
GO:0001894	tissue homeostasis	Cd34,Csf1r,Ctsh,Rcn3,Tmem119,Csf1,Ctss	tissue homeostasis multicellular organismal	10	brown	midnightblue	down	up
GO:0048871	multicellular organismal homeostasis	Cd34,Csf1r,Ctsh,Metrnl,Ndn,Rcn3,Tmem119,Csf1,Ctss,Slc11a1	tissue homeostasis multicellular organismal	10	brown	midnightblue	down	up
GO:0006898	receptor-mediated endocytosis	Anxa2,C3,Fcgr2b,Lrp1,Mrc1,B2m,Itgb2	amyloid-beta clearance receptor-mediated endocytosis	11	brown	midnightblue	down	up
GO:0097242	amyloid-beta clearance	C3,Lrp1,Itgb2	amyloid-beta clearance receptor-mediated endocytosis	11	brown	midnightblue	down	up

### Sheet: Heart_Liver
Gene Ontology ID	Description	Genes	Summary network description	mclCluster	Heart module	Liver module	Heart regulation	Liver regulation
GO:0006084	acetyl-CoA metabolic process	Cs,Dlat,Pdk2,Acaa2,Pdha1,Pdhb,Fasn	metabolic process purine bisphosphate	1	brown	lightcyan	down	up
GO:0006163	purine nucleotide metabolic process	Acsl1,Adk,Cs,Dlat,Eno3,Mccc2,Pdk2,Sucla2,Acaa2,Ak1,Atp5a1,Atp5b,Pdha1,Pdhb,Fasn	metabolic process purine bisphosphate	1	brown	lightcyan	down	up
GO:0006637	acyl-CoA metabolic process	Acsl1,Cs,Dlat,Pdk2,Sucla2,Acaa2,Pdha1,Pdhb,Fasn	metabolic process purine bisphosphate	1	brown	lightcyan	down	up
GO:0006732	coenzyme metabolic process	Acsl1,Coq2,Coq9,Cs,Dlat,Mccc2,Pdk2,Sucla2,Acaa2,Nfs1,Pdha1,Pdhb,Fasn	metabolic process purine bisphosphate	1	brown	lightcyan	down	up
GO:0006753	nucleoside phosphate metabolic process	Acsl1,Adk,Cs,Dlat,Eno3,Mccc2,Pdk2,Sucla2,Acaa2,Ak1,Atp5a1,Atp5b,Pdha1,Pdhb,Fasn	metabolic process purine bisphosphate	1	brown	lightcyan	down	up
GO:0006790	sulfur compound metabolic process	Acsl1,Cs,Dlat,Isca1,Pdk2,Sucla2,Acaa2,Nfs1,Pdha1,Pdhb,Fasn	metabolic process purine bisphosphate	1	brown	lightcyan	down	up
GO:0009117	nucleotide metabolic process	Acsl1,Adk,Cs,Dlat,Eno3,Mccc2,Pdk2,Sucla2,Acaa2,Ak1,Atp5a1,Atp5b,Pdha1,Pdhb,Fasn	metabolic process purine bisphosphate	1	brown	lightcyan	down	up
GO:0009150	purine ribonucleotide metabolic process	Acsl1,Cs,Dlat,Eno3,Mccc2,Pdk2,Sucla2,Acaa2,Ak1,Atp5a1,Atp5b,Pdha1,Pdhb,Fasn	metabolic process purine bisphosphate	1	brown	lightcyan	down	up
GO:0009259	ribonucleotide metabolic process	Acsl1,Cs,Dlat,Eno3,Mccc2,Pdk2,Sucla2,Acaa2,Ak1,Atp5a1,Atp5b,Pdha1,Pdhb,Fasn	metabolic process purine bisphosphate	1	brown	lightcyan	down	up
GO:0019693	ribose phosphate metabolic process	Acsl1,Cs,Dlat,Eno3,Mccc2,Pdk2,Sucla2,Acaa2,Ak1,Atp5a1,Atp5b,Pdha1,Pdhb,Fasn	metabolic process purine bisphosphate	1	brown	lightcyan	down	up
GO:0033865	nucleoside bisphosphate metabolic process	Acsl1,Cs,Dlat,Mccc2,Pdk2,Sucla2,Acaa2,Pdha1,Pdhb,Fasn	metabolic process purine bisphosphate	1	brown	lightcyan	down	up
GO:0033875	ribonucleoside bisphosphate metabolic process	Acsl1,Cs,Dlat,Mccc2,Pdk2,Sucla2,Acaa2,Pdha1,Pdhb,Fasn	metabolic process purine bisphosphate	1	brown	lightcyan	down	up
GO:0034032	purine nucleoside bisphosphate metabolic process	Acsl1,Cs,Dlat,Mccc2,Pdk2,Sucla2,Acaa2,Pdha1,Pdhb,Fasn	metabolic process purine bisphosphate	1	brown	lightcyan	down	up
GO:0035383	thioester metabolic process	Acsl1,Cs,Dlat,Pdk2,Sucla2,Acaa2,Pdha1,Pdhb,Fasn	metabolic process purine bisphosphate	1	brown	lightcyan	down	up
GO:0051186	cofactor metabolic process	Acsl1,Akr7a5,Coq2,Coq9,Cox10,Cs,Dlat,Isca1,Mccc2,Pdk2,Sucla2,Acaa2,Nfs1,Pdha1,Pdhb,Prdx3,Fasn	metabolic process purine bisphosphate	1	brown	lightcyan	down	up
GO:0055086	nucleobase-containing small molecule metabolic process	Acsl1,Adk,Cs,Dlat,Eno3,Mccc2,Pdk2,Sucla2,Acaa2,Ak1,Atp5a1,Atp5b,Pdha1,Pdhb,Fasn	metabolic process purine bisphosphate	1	brown	lightcyan	down	up
GO:0072521	purine-containing compound metabolic process	Acsl1,Adk,Cs,Dlat,Eno3,Mccc2,Pdk2,Sucla2,Acaa2,Ak1,Atp5a1,Atp5b,Pdha1,Pdhb,Fasn	metabolic process purine bisphosphate	1	brown	lightcyan	down	up
GO:0006662	glycerol ether metabolic process	Gnpat,Txn2,Fasn	glycerol ether metabolic process	2	brown	lightcyan	down	up
GO:0018904	ether metabolic process	Ephx2,Gnpat,Txn2,Fasn	glycerol ether metabolic process	2	brown	lightcyan	down	up

### Sheet: Muscle_Brain_Liver
Gene Ontology ID	Description	Genes	Summary network description	mclCluster	Muscle module	Brain module	Liver module	Muscle regulation	Brain regulation	Liver regulation
GO:0002253	activation of immune response	C1qa,C1qb,C1qc,C3,C4b,Lgals3,C1s1,Cfp,Fcgr2b,Serping1,C6,C8b,C9,	response based somatic immune	1	brown	midnightblue	grey60	down	up	down
GO:0002449	lymphocyte mediated immunity	B2m,C1qa,C1qb,C1qc,C3,C4b,Ctsh,H2-D1,H2-K1,H2-T23,Irf7,Lag3,Slc11a1,Tap2,C1s1,Fcgr2b,Fcgr3,Fgl2,H2-Ab1,Serping1,C8b,C9,	response based somatic immune	1	brown	midnightblue	grey60	down	up	down
GO:0002455	humoral immune response mediated by circulating immunoglobulin	C1qa,C1qb,C1qc,C3,C1s1,Fcgr2b,H2-Ab1,Serping1,C8b,C9,	response based somatic immune	1	brown	midnightblue	grey60	down	up	down
GO:0002460	adaptive immune response based on somatic recombination of immune receptors built from immunoglobulin superfamily domains	B2m,C1qa,C1qb,C1qc,C3,C4b,Ctsh,H2-D1,H2-K1,H2-T23,Il33,Irf7,Slc11a1,Tap2,Anxa1,C1s1,Fcgr2b,Fcgr3,Fgl2,H2-Ab1,Serping1,C8b,C9,	response based somatic immune	1	brown	midnightblue	grey60	down	up	down
GO:0006956	complement activation	C1qa,C1qb,C1qc,C3,C4b,C1s1,Cfp,Serping1,C6,C8b,C9,	response based somatic immune	1	brown	midnightblue	grey60	down	up	down
GO:0006958	complement activation, classical pathway	C1qa,C1qb,C1qc,C3,C1s1,Serping1,C8b,C9,	response based somatic immune	1	brown	midnightblue	grey60	down	up	down
GO:0006959	humoral immune response	C1qa,C1qb,C1qc,C3,C4b,H2-T23,C1s1,Cfp,Fcgr2b,H2-Ab1,Serping1,C6,C8b,C9,	response based somatic immune	1	brown	midnightblue	grey60	down	up	down
GO:0016064	immunoglobulin mediated immune response	C1qa,C1qb,C1qc,C3,C4b,H2-T23,Irf7,C1s1,Fcgr2b,Fcgr3,Fgl2,H2-Ab1,Serping1,C8b,C9,	response based somatic immune	1	brown	midnightblue	grey60	down	up	down
GO:0019724	B cell mediated immunity	C1qa,C1qb,C1qc,C3,C4b,H2-T23,Irf7,C1s1,Fcgr2b,Fcgr3,Fgl2,H2-Ab1,Serping1,C8b,C9,	response based somatic immune	1	brown	midnightblue	grey60	down	up	down
GO:0050766	positive regulation of phagocytosis	C3,Slc11a1,Fcgr2b,Fcgr3,Lrp1, Mbl1	response based somatic immune	1	brown	midnightblue	salmon	down	up	down
GO:0052547	regulation of peptidase activity	Ctsd,Ctsh,Psmb8,Serpina3n,Dap,Ecm1,Igf1,Pi16,Rcn3,Serpinf1,Serping1,Timp2,Cdh1,Serpina3k	regulation peptidase activity	0	brown	midnightblue	grey60	down	up	down
GO:0070206	protein trimerization	Cd74,Col6a2,Col1a1,Col1a2,Col6a1,Mbl1	protein trimerization	0	brown	royalblue	salmon	down	up	down

### Sheet: Muscle_Liver
When gene similarity between two nodes (GO term) is below 0.7 (edgeCutOff), or in cases where only one GO term is in common, no cluster is created and no summary network is constructed (NA).
Gene Ontology ID	Description	Genes	Summary network description	mclCluster	Muscle module	Liver module	Muscle regulation	Liver regulation
GO:0006957	complement activation, alternative pathway	C8b,C9,C3,Cfp	NA	NA	brown	grey60	down	down
GO:0030449	regulation of complement activation	C6,C3,Serping1	NA	NA	brown	grey60	down	down
GO:0007264	small GTPase mediated signal transduction	Dnaja3,Fbxo8,Col1a2,Col3a1,Cyth4,Dok2,Igf1,Lpar1,Myoc,Timp2	NA	NA	brown	lightgreen	down	down
GO:0045861	negative regulation of proteolysis	Cdh1,Serpina3k,Ecm1,Igf1,Pi16,Serpinf1,Serping1,Timp2	NA	NA	brown	grey60	down	down
GO:0050878	regulation of body fluid levels	Cdh1,C9,Anxa2,Anxa5,Axl,C3,Cd34,F13a1,Fbln1,Serping1	NA	NA	brown	grey60	down	down
GO:0051702	interaction with symbiont	Mbl1,Anxa2,Csf1r,Fn1	NA	NA	brown	salmon	down	down
GO:1901652	response to peptide	Serpina3k,Rangap1,Anxa1,Anxa5,Fcgr2b,Igf1,Lrp1,Mmp2,Pid1	NA	NA	brown	grey60	down	down

### Sheet: Brain_Liver
Gene Ontology ID	Description	Genes	Summary network description	mclCluster	Brain module	Liver module	Brain regulation	Liver regulation
GO:0051260	protein homooligomerization	Aldh1a2,Cdh1,Slc22a6,C9	protein homooligomerization	0	royalblue	grey60	up	down
GO:0060445	branching involved in salivary gland morphogenesis	Bmp7,Cdh1	branching involved salivary gland	0	royalblue	grey60	up	down
GO:0006633	fatty acid biosynthetic process	Cd74,Sphk1,Ptgds,Fasn	organic acid biosynthetic process	1	royalblue	lightcyan	up	up
GO:0016053	organic acid biosynthetic process	Aldh1a2,Cd74,Sphk1,Ptgds,Fasn	organic acid biosynthetic process	1	royalblue	lightcyan	up	up
GO:0046394	carboxylic acid biosynthetic process	Aldh1a2,Cd74,Sphk1,Ptgds,Fasn	organic acid biosynthetic process	1	royalblue	lightcyan	up	up
GO:0072330	monocarboxylic acid biosynthetic process	Aldh1a2,Cd74,Sphk1,Ptgds,Fasn	organic acid biosynthetic process	1	royalblue	lightcyan	up	up

### Sheet: Brain_Heart_Liver
When gene similarity between two nodes (GO term) is below 0.7 (edgeCutOff), or in cases where only one GO term is in common, no cluster is created and no summary network is constructed (NA).
Gene Ontology ID	Description	Genes	Summary network description	mclCluster	Brain module	Heart module	Liver module	Brain regulation	Heart module	Liver regulation
GO:0006631	fatty acid metabolic process	Acadl,Acsl1,Auh,Cpt2,Crat,Ephx2,Gnpat,Pdk2,Acaa1a,Acaa2,Adipor1,Eci2,Etfb,Hadh,Ptges2,Cd74,Sphk1,Ptgds,Fasn	NA	NA	royalblue	brown	lightcyan	up	down	up

### Sheet: Muscle_Heart
When gene similarity between two nodes (GO term) is below 0.7 (edgeCutOff), or in cases where only one GO term is in common, no cluster is created and no summary network is constructed (NA).
Gene Ontology ID	Description	Genes	Summary network description	mclCluster	Muscle module	Heart module	Muscle regulation	Heart module
GO:0051881	regulation of mitochondrial membrane potential	Got1,Ndufs1,Prdx3,Dcn,Myoc,Pid1	NA	NA	brown	brown	down	down
