## Supplemental File 6 for "Integration of differential gene expression with weighted gene correlation network analysis identifies genes whose expression is remodeled throughout physiological aging in mouse tissues"

### Sheet: Sample Characterization
Before low coverage and outlier sample removal					After low coverage sample removal					After outlier sample removal
Note: light red cells highlight sample removal
Brain					Brain					Brain
Age (months)	Male	Female	Total		Age (months)	Male	Female	Total		Age (months)	Male	Female	Total
3	4	2	6		3	4	2	6		3	4	2	6
6	4	2	6		6	4	2	6		6	4	2	6
9	4	2	6		9	4	2	6		9	4	1	5
12	4	2	6		12	4	2	6		12	4	2	6
15	4	2	6		15	4	2	6		15	4	1	5
18	4	2	6		18	4	2	6		18	4	2	6
21	4	2	6		21	3	2	5		21	3	2	5
24	4	0	4		24	4	0	4		24	4	0	4
27	4	0	4		27	3	0	3		27	3	0	3
Heart					Heart					Heart
Age (months)	Male	Female	Total		Age (months)	Male	Female	Total		Age (months)	Male	Female	Total
3	4	1	5		3	4	1	5		3	4	1	5
6	4	2	6		6	4	1	5		6	4	1	5
9	4	2	6		9	4	2	6		9	4	2	6
12	4	2	6		12	4	2	6		12	4	1	5
15	4	2	6		15	4	2	6		15	4	2	6
18	3	2	5		18	3	2	5		18	3	1	4
21	4	2	6		21	4	2	6		21	4	2	6
24	4	0	4		24	4	0	4		24	4	0	4
27	4	0	4		27	4	0	4		27	4	0	4
Liver					Liver					Liver
Age (months)	Male	Female	Total		Age (months)	Male	Female	Total		Age (months)	Male	Female	Total
3	4	2	6		3	4	2	6		3	4	2	6
6	4	2	6		6	4	2	6		6	4	2	6
9	4	2	6		9	3	1	4		9	3	1	4
12	4	2	6		12	4	2	6		12	4	2	6
15	4	2	6		15	4	2	6		15	4	2	6
18	4	2	6		18	3	2	5		18	3	2	5
21	4	2	6		21	4	2	6		21	4	1	5
24	3	0	3		24	3	0	3		24	3	0	3
27	4	0	4		27	4	0	4		27	3	0	3
Muscle					Muscle					Muscle
Age (months)	Male	Female	Total		Age (months)	Male	Female	Total		Age (months)	Male	Female	Total
3	4	2	6		3	4	2	6		3	4	2	6
6	3	2	5		6	3	2	5		6	3	1	4
9	4	2	6		9	4	2	6		9	4	2	6
12	4	2	6		12	4	2	6		12	3	2	5
15	4	2	6		15	4	2	6		15	4	2	6
18	4	2	6		18	4	2	6		18	4	2	6
21	4	2	6		21	3	2	5		21	3	2	5
24	3	0	3		24	3	0	3		24	2	0	2
27	4	0	4		27	4	0	4		27	3	0	3
Pancreas					Pancreas					Pancreas
Age (months)	Male	Female	Total		Age (months)	Male	Female	Total		Age (months)	Male	Female	Total
3	4	2	6		3	3	0	3		3	3	0	3
6	4	2	6		6	3	1	4		6	3	1	4
9	4	2	6		9	2	2	4		9	2	2	4
12	4	2	6		12	3	2	5		12	3	2	5
15	4	2	6		15	4	1	5		15	3	1	4
18	4	2	6		18	2	2	4		18	2	1	3
21	4	2	6		21	2	1	3		21	2	1	3
24	4	0	4		24	2	0	2		24	2	0	2
27	4	0	4		27	4	0	4		27	3	0	3
